# Insulin and Exercise-induced Phosphoproteomics of Human Skeletal Muscle Identify REPS1 as a New Regulator of Muscle Glucose Uptake

**DOI:** 10.1101/2023.11.10.566644

**Authors:** Jeppe Kjærgaard Larsen, Cecilie B. Lindqvist, Søren Jessen, Mario García-Ureña, Amy M. Ehrlich, Farina Schlabs, Júlia Prats Quesada, Johann H. Schmalbruch, Lewin Small, Martin Thomassen, Anders Krogh Lemminger, Kasper Eibye, Alba Gonzalez-Franquesa, Jacob V. Stidsen, Kurt Højlund, Tuomas O. Kilpeläinen, Jens Bangsbo, Jonas T. Treebak, Morten Hostrup, Atul S. Deshmukh

## Abstract

Skeletal muscle regulates glucose uptake in response to insulin and exercise which is critical for maintaining metabolic health. We conducted a comprehensive phosphoproteomic analysis of skeletal muscle from healthy people in response to an acute bout of exercise or insulin stimulation by a hyperinsulinemic euglycemic clamp. Our analysis revealed 233 phosphosites regulated by both exercise and insulin of which most phosphosites were regulated in opposite directions. However, 71 phosphosites on 55 proteins displayed regulation in the same direction, indicating a potential convergence of signaling pathways. We identified the vesicle-associated protein, REPS1, to be phosphorylated at Ser709 in response to both insulin and exercise. REPS1 protein level and Ser709 phosphorylation were closely related to insulin-stimulated glucose uptake in skeletal muscle and required for maximal insulin-stimulated glucose uptake. Furthermore, we observed that insulin triggered phosphorylation of REPS1 Ser709 via P90S6 kinase (RSK) and is impaired in mice and humans with insulin resistance. Collectively, REPS1 is a convergence point for insulin and exercise signaling and a promising therapeutic target in insulin resistance.
