## Supplemental Table 2 for "Insulin and Exercise-induced Phosphoproteomics of Human Skeletal Muscle Identify REPS1 as a New Regulator of Muscle Glucose Uptake"

### Sheet: Supplementary Table 2A 
SNP (GRCh37 position)	Proxies SNPs (GRCh37 position)	Risk allele	Risk allele frequency	r2 with lead SNP	Phenotype	Direction of the association	Beta/OR (95% CI)	P-value	Ancestry (Sample Size)	Study accession	PUBMED ID
rs2750415 (6:139261477)	rs2750411 (6:139226630)	T	0.5081	0.246	HDL cholesterol levels	Increase	0.0108389 (0.0071; 0.0146)	1 x 10-8	EUR (403,943)	GCST010242	32203549
	rs2698737 (6:139226719)	C	0.508534	0.243	Apolipoprotein A1 levels	Increase	0.0108928 (0.007, 0.0148)	3 x 10-8	EUR (393,193)	GCST010241	32203549
	rs2750415 (6:139261477)	A	0.825108	1	HDL cholesterol levels	Decrease	0.0156339 [0.012-0.019]	7 x 10-11	EUR (1,320,016)	GCST90239652	34887591
	rs9376390 (6:139292683)	?	NA	0.42	Reaction time	Increase	0.0079142 (0.0045-0.0114)	7 x 10-6	NA	GCST006268	29844566
	rs9389642 (6:139311365)	T	0.182	0.06 (r2>0.10 with the rest of variants in clump)	Coronary artery disease in diabetes	NR	0.6342 (0.5237-0.768)*	3 x 10-6	NA	GCST90014128	33632238
rs78570658 (6:139243141)	rs78570658 (6:139243141)	?	NR	1	Non-albumin protein levels	Negative	0.03094 (0.02, 0.042)	2 x 10-8	EA (98,538)	GCST005990	29403010
		?	NR		Albumin-globulin ratio	Increase	0.03135 (0.021, 0.042)	1 x 10-8	EA (98,626)	GCST005987	29403010
	rs17068112 (6:139250125)	?	NR	1	Response to serotonin reuptake inhibitors in major depressive disorder	Increase	0.26 (NA, NA)	3 x 10-6	Mixed (2,394)	GCST002868	25897834
	rs6923534 (6:139311290)	A	0.228347	1	Total cholesterol levels	Decrease	0.031408 [0.021-0.042]	4 x 10-8	AA (99,4432)	GCST90239674	34887591
	rs11961816 (6:139324875)	?	NR	0.261	Diabetic kidney disease in type 2 diabetes (ESRD vs. no ESRD)	NR	1.81 [1.10, 2.97]	2 x 10-6	EUR (4,842)	GCST005893	29703844
rs12193050 (6:139248256)	rs12193050 (6:139248256)	T	0.0813	1	Corneal resistance factor (MTAG)	Increase	0.057808 [0.042-0.074]	2 x 10-12	EUR (123,734)	GCST90102517	35446358
		T	0.0879		Central corneal thickness (MTAG)	Increase	2.961108 [2.01-3.92]	1 x 10-9	EUR (17,803)	GCST90102518	35446358
rs200307517 (6:139259142)	rs200307517 (6:139259142)	C	0.352	1	Leisure screen time	Decrease	0,028 (0,02- 0,036)	1 x 10-10	EUR (526,725)	GCST90104339	36071172
rs66883945 (6:139317828)	rs66883945 (6:139317828)	?	0.8191	1	LDL cholesterol	Positive	0.0207 [0.015-0.027];	3 x 10-10	EUR (324,708)	GCST010204	32154731
		G	0.8080		Appendicular lean mass	Positive	0.0172 [0.012-0.022]	2 x 10-12	EUR (450,243)	GCST90000025	33097823
		GC	0.193585		Sex hormone-binding globulin levels adjusted for BMI	Positive	0.00688011 [0.0048-0.009]	8 x 10-11	EUR (368,929)	GCST90012110	32042192
		GC	0.193585		Sex hormone-binding globulin levels	Positive	0.00725026 [0.0049-0.0096]	2 x 10-11	EUR (370,125)	GCST90012111	32042192
		GC	NA		Serum gamma glutamyl transferase	Positive	0.0187 [0.013-0.024]	1 x 10-11	Mixed (477,575)	GCST90018954	34594039
rs62441843 (6:139331253)	rs62441842 (6:139331131)	?	NA	1	Height	NA	NA	3 x 10-13	EUR (458,000)	GCST007841	30595370
		G	0.179413		Total cholesterol levels	Positive	0.0201324 [0.017-0.024]	2 x 10-21	EUR (1,320,016)	GCST90239676	34887591
	rs62441843 (6:139331253)	NA	NA	1	Non-HDL cholesterol levels	NA	NA	1 x 10-18	Mixed (1,654,960)	GCST90239667	34887591
		NA	NA		Total cholesterol levels	NA	NA	7 x 10-27	Mixed (1,654,960)	GCST90239673	34887591
		NA	NA		LDL cholesterol levels	NA	NA	4 x 10-27	Mixed (1,714,450)	GCST90239655	34887591
	rs72974722 (6:139331419)	C	0.17653	0.961	LDL cholesterol levels	Positive	0.0211309 [0.018-0.025]	4 x 10-23	Mixed (1,850,370); EUR (1,320,016)	GCST90239658	34887591
		C	0.179		Non-HDL cholesterol levels	Positive	0.0202298 [0.016-0.024]	7 x 10-16	EUR (1,320,016)	GCST90239670	34887591
		NA	NA		Response to ondansetron, QT interval	Positive	0.67 [0.42-0.92]	6 x 10-7	Mixed (244)	GCST90103786	35149390
	rs62441844 (6:139335595)	T	NA	0.636	Total cholesterol levels	Positive	0.0185 [0.013-0.024]	3 x 10-10	Mixed (355,858)	GCST90019501	33462484
		T	NA		Serum total protein level	Positive	0.0187 [0.013-0.025]	1 x 10-9	Mixed (325,292)	GCST90019522	33462484
	rs62441846 (6:139336950)	NA	NA	0.507	Subcortical volume (MOSTest)	NA	NA	5 x 10-8	EUR (26,502)	GCST010702	32665545
Supplementary Table 2A: Results of REPS1 query in GWAS Catalog, resulting in 17 variants associated with 22 different phenotypes. We organized the associations in groups of variants with r2>0.1, each group being represented by the variant that presented the lowest p-value (lead SNP) and considering the others its proxies (Proxy SNPs). For each variant we report: Risk allele; Risk allele frequency…

### Sheet: Supplementary Table 2B
Study ID	Trait	Trait Category	P-value	Beta	OR	PMID	Author (Year)	N Cases	N Overall	Lead variant
GCST90002412	Low density lipoprotein cholesterol levels	measurement	3.1e-11	0.0166526	NR	32493714	Klimentidis YC		431167	rs62441843
GCST90000025	Appendicular lean mass	measurement	2.912e-11	-0.0165	NR	33097823	Pei YF		450243
NEALE2_50_raw	Standing height	measurement	7.47937e-10	-0.119673	NR	NR	UKB Neale v2		360388
GCST90012110	Sex hormone-binding globulin levels adjusted for BMI	measurement	7.1e-10	0.00676764	NR	32042192	Ruth KS		368929
GCST90012111	Sex hormone-binding globulin levels	measurement	1.1e-09	0.0072062	NR	32042192	Ruth KS		370125
NEALE2_6153_1	Cholesterol lowering medication | medication for cholesterol, blood pressure, diabetes, or take exogenous hormones	Uncategorised	5.0457e-07	0.0617481283243347	1.06369439649512	NR	UKB Neale v2	24247	193148
GCST90000027	Appendicular lean mass	measurement	3.3e-07	-0.0168944	NR	33097823	Pei YF		244730
GCST90012107	Sex hormone-binding globulin levels	measurement	6.1e-07	0.00814011	NR	32042192	Ruth KS		189473	rs66883945
GCST90002412	Low density lipoprotein cholesterol levels	measurement	1.2e-14	0.0190425	NR	32493714	Klimentidis YC		431167
GCST90038690	High cholesterol	phenotype	8.9e-07	0.00426698	1.00427609652122	33959723	Donertas HM	59853	484598
GCST90000025	Appendicular lean mass	measurement	1.709e-12	-0.0172	NR	33097823	Pei YF		450243
NEALE2_50_raw	Standing height	measurement	1.13065e-08	-0.109285	NR	NR	UKB Neale v2		360388
GCST90012110	Sex hormone-binding globulin levels adjusted for BMI	measurement	8.3e-11	0.00688011	NR	32042192	Ruth KS		368929
GCST90012111	Sex hormone-binding globulin levels	measurement	2.4e-10	0.00725026	NR	32042192	Ruth KS		370125
NEALE2_6153_1	Cholesterol lowering medication | medication for cholesterol, blood pressure, diabetes, or take exogenous hormones	Uncategorised	1.64626e-08	0.0682520641008353	1.070635	NR	UKB Neale v2	24247	193148
GCST90000027	Appendicular lean mass	measurement	7.1e-09	-0.0182846	NR	33097823	Pei YF		244730
Supplementary Table 2B: Associations with p-value < 1e-06 of the lead SNPs reported in Supplementary Table 1 in Open Target Genetics (OTG). We only identified genome-wide associations for variants rs32441843 and rs66883945. Here we report the information of each association available in OTG: Sudy Accession ID; Trait; Trait category; P-value; Beta: the effect size of the association of variant wit…

### Sheet: Supplementary Table 2C
Gene	Variant	Association type	Effect size	P-value	Tissue OTG ID	Tissue name (source)
REPS1	rs2750411	eqtl	-0.181868	3.95435e-07	BLUEPRINT-MONOCYTE	Monocyte (Blueprint)
REPS1	rs2750411	sqtl	-0.345168	1.68439e-06	GTEx-sQTL-Esophagus_Muscularis	Gtex-sqtl-esophagus muscularis
REPS1	rs2698737	eqtl	-0.182224	3.81277e-07	BLUEPRINT-MONOCYTE	Monocyte (Blueprint)
REPS1	rs2698737	eqtl	-0.184558	6.4958e-102	eQTLGen-UBERON_0000178	Blood (eQTLGen)
REPS1	rs2750415	eqtl	-0.0705307	1.6804e-11	eQTLGen-UBERON_0000178	Blood (eQTLGen)
REPS1	rs9376390	eqtl	0.0494078	4.713e-09	eQTLGen-UBERON_0000178	Blood (eQTLGen)
REPS1	rs9376390	eqtl	-0.086775	6.14161e-07	GTEx-eQTL-STOMACH	Stomach (GTEx v8)
REPS1	rs9376390	sqtl	0.370572	6.12295e-07	GTEx-sQTL-Esophagus_Muscularis	Gtex-sqtl-esophagus muscularis
REPS1	rs9376390	sqtl	0.296471	4.18902e-08	GTEx-sQTL-Muscle_Skeletal	Gtex-sqtl-muscle skeletal
REPS1	rs9376390	sqtl	0.370131	4.94806e-08	GTEx-sQTL-Esophagus_Mucosa	Gtex-sqtl-esophagus mucosa
REPS1	rs9376390	sqtl	0.444697	9.19108e-07	GTEx-sQTL-Colon_Sigmoid	Gtex-sqtl-colon sigmoid
REPS1	rs9376390	sqtl	0.297513	2.87681e-06	GTEx-sQTL-Skin_Sun_Exposed_Lower_leg	Gtex-sqtl-skin sun exposed lower leg
REPS1	rs9376390	sqtl	0.502943	3.97341e-07	GTEx-sQTL-Pituitary	Gtex-sqtl-pituitary
REPS1	rs9376390	sqtl	0.621203	2.51426e-07	GTEx-sQTL-Brain_Cerebellum	Gtex-sqtl-brain cerebellum
REPS1	rs9389642	eqtl	-0.102355	9.78765e-08	Schmiedel_2018-CD8_T-CELL_ANTI-CD3-CD28	CD8+ T cell anti-CD3-CD28 4h (Schmiedel 2018)
REPS1	rs9389642	eqtl	-0.0815321	6.99502e-06	Schmiedel_2018-CD4_T-CELL_ANTI-CD3-CD28	CD4+ T cell anti-CD3-CD28 4h (Schmiedel 2018)
REPS1	rs9389642	sqtl	0.623572	3.97687e-06	GTEx-sQTL-Brain_Anterior_cingulate_cortex_BA24	Gtex-sqtl-brain anterior cingulate cortex ba24
REPS1	rs9389642	sqtl	0.415538	6.43122e-06	GTEx-sQTL-Esophagus_Muscularis	Gtex-sqtl-esophagus muscularis
REPS1	rs9389642	sqtl	0.332558	3.10078e-07	GTEx-sQTL-Muscle_Skeletal	Gtex-sqtl-muscle skeletal
REPS1	rs9389642	sqtl	0.553277	5.07961e-07	GTEx-sQTL-Colon_Sigmoid	Gtex-sqtl-colon sigmoid
REPS1	rs9389642	sqtl	0.352174	4.13867e-06	GTEx-sQTL-Lung	Gtex-sqtl-lung
REPS1	rs9389642	sqtl	0.406645	4.46999e-06	GTEx-sQTL-Colon_Transverse	Gtex-sqtl-colon transverse
REPS1	rs9389642	sqtl	0.751776	4.00907e-11	GTEx-sQTL-Pituitary	Gtex-sqtl-pituitary
REPS1	rs9389642	sqtl	0.66175	1.52213e-06	GTEx-sQTL-Brain_Nucleus_accumbens_basal_ganglia	Gtex-sqtl-brain nucleus accumbens basal ganglia
REPS1	rs12193050	eqtl	-0.247234	1.04645e-09	GTEx-eQTL-BRAIN_FRONTAL_CORTEX	Brain DLPFC (GTEx v8)
REPS1	rs12193050	eqtl	-0.160077	5.30079e-07	GTEx-eQTL-BRAIN_CORTEX	Brain cortex (GTEx v8)
REPS1	rs12193050	eqtl	-0.115464	4.15064e-07	ROSMAP-BRAIN_NAIVE	Brain DLPFC (ROSMAP)
REPS1	rs12193050	eqtl	-0.293273	6.75004e-27	GTEx-eQTL-BRAIN_CEREBELLUM	Brain cerebellum (GTEx v8)
REPS1	rs12193050	eqtl	-0.104667	1.6258e-11	eQTLGen-UBERON_0000178	Blood (eQTLGen)
REPS1	rs12193050	eqtl	-0.306775	1.80816e-15	GTEx-eQTL-BRAIN_CEREBELLAR_HEMISPHERE	Brain cerebellum (GTEx v8)
REPS1	rs12193050	eqtl	-0.0863205	5.52695e-06	FUSION-MUSCLE_NAIVE	Muscle (FUSION)
REPS1	rs12193050	eqtl	-0.20849	6.80687e-08	BrainSeq-BRAIN	Brain DLPFC (BrainSeq)
REPS1	rs12193050	sqtl	-1.08132	5.45023e-16	GTEx-sQTL-Brain_Cerebellar_Hemisphere	Gtex-sqtl-brain cerebellar hemisphere
REPS1	rs12193050	sqtl	0.992624	2.47799e-11	GTEx-sQTL-Brain_Cerebellum	Gtex-sqtl-brain cerebellum
REPS1	rs12193050	sqtl	-0.608343	1.24632e-06	GTEx-sQTL-Nerve_Tibial	Gtex-sqtl-nerve tibial
REPS1	rs12193050	sqtl	-0.695538	1.36603e-08	GTEx-sQTL-Artery_Tibial	Gtex-sqtl-artery tibial
REPS1	rs12193050	sqtl	-0.503838	2.39418e-09	GTEx-sQTL-Cells_Cultured_fibroblasts	Gtex-sqtl-cells cultured fibroblasts
REPS1	rs12193050	eqtl	-0.247234	1.04645e-09	GTEx-eQTL-BRAIN_FRONTAL_CORTEX	Brain DLPFC (GTEx v8)
REPS1	rs12193050	eqtl	-0.160077	5.30079e-07	GTEx-eQTL-BRAIN_CORTEX	Brain cortex (GTEx v8)
REPS1	rs12193050	eqtl	-0.115464	4.15064e-07	ROSMAP-BRAIN_NAIVE	Brain DLPFC (ROSMAP)
REPS1	rs12193050	eqtl	-0.293273	6.75004e-27	GTEx-eQTL-BRAIN_CEREBELLUM	Brain cerebellum (GTEx v8)
REPS1	rs12193050	eqtl	-0.104667	1.6258e-11	eQTLGen-UBERON_0000178	Blood (eQTLGen)
REPS1	rs12193050	eqtl	-0.306775	1.80816e-15	GTEx-eQTL-BRAIN_CEREBELLAR_HEMISPHERE	Brain cerebellum (GTEx v8)
REPS1	rs12193050	eqtl	-0.0863205	5.52695e-06	FUSION-MUSCLE_NAIVE	Muscle (FUSION)
REPS1	rs12193050	eqtl	-0.20849	6.80687e-08	BrainSeq-BRAIN	Brain DLPFC (BrainSeq)
REPS1	rs12193050	sqtl	-1.08132	5.45023e-16	GTEx-sQTL-Brain_Cerebellar_Hemisphere	Gtex-sqtl-brain cerebellar hemisphere
REPS1	rs12193050	sqtl	0.992624	2.47799e-11	GTEx-sQTL-Brain_Cerebellum	Gtex-sqtl-brain cerebellum
REPS1	rs12193050	sqtl	-0.608343	1.24632e-06	GTEx-sQTL-Nerve_Tibial	Gtex-sqtl-nerve tibial
REPS1	rs12193050	sqtl	-0.695538	1.36603e-08	GTEx-sQTL-Artery_Tibial	Gtex-sqtl-artery tibial
REPS1	rs12193050	sqtl	-0.503838	2.39418e-09	GTEx-sQTL-Cells_Cultured_fibroblasts	Gtex-sqtl-cells cultured fibroblasts
REPS1	rs66883945	eqtl	0.261925	1.59394e-10	BLUEPRINT-MONOCYTE	Monocyte (Blueprint)
REPS1	rs66883945	eqtl	0.104633	4.09909e-09	GTEx-eQTL-BLOOD	Blood (GTEx v8)
REPS1	rs62441842	eqtl	0.321089	5.144e-15	BLUEPRINT-MONOCYTE	Monocyte (Blueprint)
REPS1	rs62441842	eqtl	0.0988156	4.81391e-08	GTEx-eQTL-BLOOD	Blood (GTEx v8)
REPS1	rs62441842	eqtl	0.199326	4.5869e-80	eQTLGen-UBERON_0000178	Blood (eQTLGen)
REPS1	rs62441842	eqtl	0.103306	5.23717e-06	GTEx-eQTL-STOMACH	Stomach (GTEx v8)
REPS1	rs62441843	eqtl	0.199679	9.875e-80	eQTLGen-UBERON_0000178	Blood (eQTLGen)
REPS1	rs62441843	eqtl	0.321089	5.144e-15	BLUEPRINT-MONOCYTE	Monocyte (Blueprint)
REPS1	rs62441843	eqtl	0.112872	1.03297e-09	GTEx-eQTL-BLOOD	Blood (GTEx v8)
REPS1	rs72974722	eqtl	0.127427	1.16447e-10	GTEx-eQTL-BLOOD	Blood (GTEx v8)
REPS1	rs72974722	eqtl	0.325387	1.66113e-15	BLUEPRINT-MONOCYTE	Monocyte (Blueprint)
REPS1	rs72974722	eqtl	0.203683	1.3516e-81	eQTLGen-UBERON_0000178	Blood (eQTLGen)
REPS1	rs62441844	eqtl	0.219333	2.36462e-07	BLUEPRINT-MONOCYTE	Monocyte (Blueprint)
REPS1	rs62441844	eqtl	0.15647	1.3165e-55	eQTLGen-UBERON_0000178	Blood (eQTLGen)
REPS1	rs62441846	eqtl	0.0941147	1.1778e-18	eQTLGen-UBERON_0000178	Blood (eQTLGen)
Supplementary Table 2C: Results of querying the 17 REPS1 variants in Open Target Genetics for eQTL and sQTL REPS1 associations. Gene: a colum highlighting the gene these associations are for, in this case all are REPS1 associations; Variant: the REPS1 variant used as query; Association type: reports whether a variant is assocaition with REPS1 differential expression (eQTL) or REPS1 alternative sp…
